# Identifying Putative Pathogenic Non-Coding Variants in Unresolved Rare Disease Patients Using Topologically Associated Domains

**DOI:** 10.64898/2026.09.17.752339

**Authors:** Anthony M. Gacita, Matthew Pahl, Manuel Diz Torres, Shiva Ganesan, Justin J. Blair, Khushbu Patel, Rajagopalan Ramakrishnan, Laura Conlin, Ingo Helbig, Struan F.A. Grant

## Abstract

Unresolved rare disease is a major public health challenge affecting ∼300 million people worldwide. At least 50% of these individuals remain genetically unresolved after applying exome sequencing and/or whole genome sequencing. One source of these missing diagnoses is the presence of rare variants within the non-coding genome that are detected but not interpreted by whole genome sequencing. In order to systematically evaluate candidate pathogenic non-coding variants, we created the <u>G</u>enomic <u>A</u>nalysis of <u>V</u>ariants in <u>U</u>nresolved <u>R</u>are <u>D</u>isease (GAVURD) system. GAVURD leverages trio whole genome sequencing alignment data to produce a short list of putative pathogenic non-coding variants for a given proband. GAVURD uses best practices for *de novo* and rare inherited variant identification, links variants to human disease genes harnessing topologically associated domain (TAD) data, and rank prioritizes variants based on phenotypic overlap. As a proof-of-concept, we applied GAVURD to ten probands with unresolved rare disease and implicated six potentially causal non-coding variants based on a confluence of evidence supportive of pathogenicity. The GAVURD system serves an important role in prioritizing candidate non-coding causal variants for unresolved rare disease that can serve as the high value and informed focus of additional functional follow-up studies.
