## Supplemental Table 3 for "Identifying Putative Pathogenic Non-Coding Variants in Unresolved Rare Disease Patients Using Topologically Associated Domains"

### Sheet: Hi-C Datasets
celltype	is_internal	source	biospecimen_setting	biospecimen_class	tissue_category	library_protocol	total_contacts	0_level_TADs	PMID	Accession
Acinar	TRUE	Grant	pancreas	primary_cultured_cells	pancreas	Arima	3187039427	4998	36070683	GSE188311
Adipocytes	TRUE	Grant	adipose	in_vitro_differentiated	adipose	Arima	3720663375	6961	NA	NA
Alpha	TRUE	Grant	pancreas	primary_cultured_cells	pancreas	Arima	2960995235	5521	36070683	GSE188311
Astrocyte	TRUE	Grant	brain	primary_cultured_cells	brain	Arima	3383862144	7464	37662342	GSE241592
Beta	TRUE	Grant	pancreas	primary_cultured_cells	pancreas	Arima	4337928993	4811	36070683	GSE188311
Cardiomyocytes	FALSE	GEO	heart	primary	heart	Arima	1606340228	6044	41073375	NA
Chondrocyte	TRUE	Grant	bone_connective	primary_cultured_cells	cartilage	Arima	8566791331	4653	41542692	NA
H9_ESC	TRUE	Grant	embyronic_stem_cells	primary_cultured_cells	stem_cell	Arima	4222549961	6360	NA	NA
H9_ESC_Hypothalamic_Neurons	TRUE	Grant	brain	pluripotent_cell_differentiated	brain	Arima	3725308037	5653	NA	NA
Hepatocytes	TRUE	Grant	liver	primary	liver	Arima	3251246907	5050	NA	NA
HMC3	TRUE	Grant	microglia	immortalized_cell_line	brain	Arima	3420969862	6610	39025878	GSE253634
Kidney_Cortex	FALSE	4D_Nucleome	kidney	primary	kidney	Arima	271088706	5401	39025878	GSE253634
Kidney_Medulla	FALSE	4D_Nucleome	kidney	primary	kidney	Arima	496644838	8429	39025878	GSE253634
Kidney_papilla	FALSE	4D_Nucleome	kidney	primary	kidney	Arima	601028991	8805	NA	NA
Myotube	TRUE	Grant	skeletal_muscle	in_vitro_differentiated	skeletal_muscle	Arima	6242632437	7452	41929112	NA
Retinal_Neurons	TRUE	Grant	eye	pluripotent_cell_differentiated	retina	Arima	4341352245	5455	NA	NA
TeloHAEC	FALSE	GEO	aortic_endothelial_cells	immortalized_cell_line	vascular	Arima	880150448	7163	31287004	GSE126200
